# A tunable receptor separates root barrier formation from nutrient signaling through ligand-perception states

**DOI:** 10.64898/2026.07.06.736668

**Authors:** Yuanyuan Zhang, Sebastian Samwald, Anika Schröder, Sara Stolze, Swati Mahiwal, Tianquan Lu, Jakub Rzemieniewski, Martin Stegmann, Hirofumi Nakagami, Defeng Shen, Tonni Grube Andersen

## Abstract

In roots, the endodermis controls nutrient entry by forming a barrier known as the Casparian strip^1–3^. Yet how barrier-associated processes interface with systemic signaling remains unclear. Here, we show that the receptor kinase SCHENGEN3 links local barrier surveillance to systemic nutrient signaling, with outputs that depend on the effective state of ligand perception. Unlike in *Arabidopsis thaliana*, SCHENGEN3 activation in *Lotus japonicus* requires a distinct cellular competence state and cannot be triggered by exogenous ligands alone, revealing evolutionary divergence in pathway deployment. Cross-species complementation uncouples systemic nitrogen signaling from Casparian strip formation, while transcriptomic and phosphoproteomic analyses reveal largely non-overlapping signaling- and barrier-associated programs that differ between agar and agricultural soil conditions. Mechanistically, receptor-ligand comparisons, engineered receptor variants, and co-receptor mutant analyses show that systemic nitrogen signaling is retained in receptor-perception states that are insufficient to support full Casparian strip establishment. Together, these findings reveal how a shared receptor module can separate developmental and physiological outputs by linking receptor perception state to output specificity.
