## Supplementary Table 1 for "A tunable receptor separates root barrier formation from nutrient signaling through ligand-perception states"

### Sheet: Primers
	Genotyping	Forward	Reverse
	Ljmyb36-2	TGGTGCAACACTCCCAGAAGCAGA	CCCCAATCTCCATGTGCTTCAACA	LORE1 Plant ID: 30106994
	Ljsgn3-2	TGGTGACTCGGTTCAAGTGGTGGG	GCACCCTCAAGCTGGTTACCCATGA	LORE1 Plant ID: 30051392
	AtCEP5	CATAGAAGCAAGTGTTACTTC	CTACTCAACCACGACTTG	CRISPR Atcep 12× KO genotyping primers
	AtCEP7	CCACTGATATACACATTCATTC	ACCCACAACAACATCTTAC	CRISPR Atcep 12× KO genotyping primers
	AtCEP8	CTTTAAGAAACAGAGAGAGACT	GACAAACACATTAAGCTTGG	CRISPR Atcep 12× KO genotyping primers
	AtCEP10	GTCGGACAAACCTTACTC	CCTAATTTATTTGACCAATAACAC	CRISPR Atcep 12× KO genotyping primers
	AtCEP11	CACAGATTCAACCTCAAACT	GAACAACCTTTGGTTGATG	CRISPR Atcep 12× KO genotyping primers
	AtCEP12	AGAAGCTCAATCATTTCCTC	CACAAAAGAAGGATCAATACC	CRISPR Atcep 12× KO genotyping primers
	qRT-PCR	Forward	Reverse	Reference
	LjPP2A (Protein phosphatase 2A)	GTAAATGCGTCTAAAGATAGGGTCC	ACTAGACTGTAGTGCTTGAGAGGC	doi: 10.1104/pp.105.063743
	LjATP synthase	CAATGTCGCCAAGGCCCATGGTG	AACACCACTCTCGATCATTTCTCTG	doi: 10.1104/pp.105.063743
	LjSGN1	CAGAGTCATGGGCACTTATGG	TGTCTTGTCTGTTGCTCTTCTT	this study
	LjSGN3	GCTGCACCTCTCCAGTAATAG	GGAATTCGACCAGAGAGATTGT	this study
	Cloning	Forward	Reverse	Purpose
	LjSGN1_Pro5U_p1	TGAAGACACGGAGGATCATTCGTACAAAGTTACAATTAATAATTG	GGTATCAAAGTTGTTTCTTCATGC	golden gate
	LjSGN1_Pro5U_p2	GCATGAAGAAACAACTTTGATACC	TGAAGACACCATTTTCTTGCAAAAAGAGAGGG	golden gate
	LjSGN1_CDS1	TGAAGACACAATGAAGCAACCAACACCACC	TGAAGACACAAGCCTAATTGGTAGCAATCAAGCTTTTT	golden gate
	LjSGN1_3UTR_p1	TGAAGACACGCTTAAGGAGTGCTTTTTCATTAAGTG	GCAAGGTAAAACTCTCTTCATTAG	golden gate
	LjSGN1_3UTR_p2	CTAATGAAGAGAGTTTTACCTTGC	TGAAGACACAGCGCTTCAACTTGAAGAAATGAAGCATG	golden gate
	LjSGN3_Pro5U	TGAAGACACGGAGCATGTTGCTAACAAGTTCAGATC	TGAAGACACCATTTGGATGAAAGTGAGGATTC	golden gate
	LjSGN3_CDS1_p1	TGAAGACACAATGGAAGCAATGATGAGAATTTC	GGCAGCGGTGAACACGGT	golden gate
	LjSGN3_CDS1_p2	ACCGTGTTCACCGCTGCC	GGCATCCATGATATCTTCCC	golden gate
	LjSGN3_CDS1_p3	GGGAAGATATCATGGATGCC	TGAAGACACAAGCTCACTTGTAACGATCCAAATTTTTC	golden gate
	LjSGN3_3UTR	TGAAGACACGCTTAGTTATAACCAAAGGACTGAAAG	TGAAGACACAGCGCCTTACTGGTATATCATTATCAC	golden gate
	LjSCR_Pro5U_p1	TGAAGACACGGAGATTTAACCACCCTACCAACCC	CAAGTGTTTTCGGACTCCTAAC	golden gate
	LjSCR_Pro5U_p2	GTTAGGAGTCCGAAAACACTTG	CATTAAAAGAGTCCGGGTTCG	golden gate
	LjSCR_Pro5U_p3	CGAACCCGGACTCTTTTAATG	GTTTCGTCGTCTACCATGACAA	golden gate
	LjSCR_Pro5U_p4	TTGTCATGGTAGACGACGAAAC	GAAATTGTGTGTTCTATTATCATGG	golden gate
	LjSCR_Pro5U_p5	CCATGATAATAGAACACACAATTTC	TGAAGACACCATTTTGGGAGGCAACAAGATG	golden gate
	LjSGN1 CDS	GGGGACAAGTTTGTACAAAAAAGCAGGCTTaaAatgaagcaaccaacaccacc	GGGGACCACTTTGTACAAGAAAGCTGGGctaattggtagcaatcaagctttttttg	gateway, full length AtSGN3
	LjSGN3 CDS	GGGGACAAGTTTGTACAAAAAAGCAGGCTTaaAATGGAAGCAATGATGAGAATTTCAAC	GGGGACCACTTTGTACAAGAAAGCTGGGTCACTTGTAACGATCCAAATTTTTCTTC	gateway, full length LjSGN3
	AtSGN3 CDS	AAAAAGCAGGCTTAATGCAACCACTAGTTCTTCTCCTCC	ctcgcccttgctcaccatgccaccgctgccaccctgCAGCTTCTTATAACCGGCCGTTC	gateway, chimeric, full length AtSGN3
	LjSGN3 CDS	AAAAAGCAGGCTTAATGGAAGCAATGATGAGAATTTCAACACT	ctcctcgcccttgctcaccatgccaccgctgccaccctgCTTGTAACGATCCAAATTTTTCTTCTCAAAC	gateway, chimeric, full length LjSGN3
	AtSGN3 CDS, ectodomain	AAAAAGCAGGCTTAATGCAACCACTAGTTCTTCTCCTCC	GTTGAAATAGTAGAAATTATCACTACTGATGACTCACTAAGACCTTGTTGCTTGTTATTACTTCTAACTC	gateway, chimeric, AtSGN3 ectodomain
	LjSGN3 CDS, kinase domain	GAGTTAGAAGTAATAACAAGCAACAAGGTCTTAGTGAGTCATCAGTAGTGATAATTTCTACTATTTCAAC	ctcctcgcccttgctcaccatgccaccgctgccaccctgCTTGTAACGATCCAAATTTTTCTTCTCAAAC	gateway, chimeric, LjSGN3 kinase domain
	mTQ2 for AtSGN3	GAACGGCCGGTTATAAGAAGCTGcagggtggcagcggtggcatggtgagcaagggcgag	AGAAAGCTGGGTTTCActtgtacagctcgtccatgc	gateway, chimeric, C terminal mTQ2 tag for AtSGN3
	mTQ2 for LjSGN3	GTTTGAGAAGAAAAATTTGGATCGTTACAAGcagggtggcagcggtggcatggtgagcaagggcgaggag	AGAAAGCTGGGTTTCActtgtacagctcgtccatgc	gateway, chimeric, C terminal mTQ2 tag for LjSGN3

### Sheet: CRISPR targets
	Atcep 12× knockout mutant
	Target_site	Sequence
	AtCEP5-1	GCAAAGCACAATGATATGA
	AtCEP5-2	TAAACTATGGCCAATGCCA
	AtCEP7-1	AAACTAAGATAAGATGCAA
	AtCEP7-2	GACTGTTCCCAGGGTTGGT
	AtCEP8-1	CTGTACACGAAGGAGCCGG
	AtCEP8-2	GAGTTCCGGCCAACAACTC
	AtCEP10-1	AGCATTGAAATGCTCATGA
	AtCEP10-2	CATGAGTTATGAATGTTTA
	AtCEP11-1	CACAAGGACACTCCCCCAG
	AtCEP11-2	GATCAAGTGGCCAACACCA
	AtCEP12-1	TCCGCCAAGTTCTATCGAG
	AtCEP12-2	ATCCTTGTGTCCGATGCCT
