## supplementary Table 4 for "A tunable receptor separates root barrier formation from nutrient signaling through ligand-perception states"

### Sheet: Gene list
GeneID	GeneAlias	References
AT1G06830	ROXY6/CEPD1	10.1146/annurev-arplant-083123053039
AT2G47880	ROXY7/CEPD2	10.1146/annurev-arplant-083123053039
AT2G30540	ROXY8/CEPDL1	10.1146/annurev-arplant-083123053039
AT3G62960	ROXY9/CEPDL2	10.1146/annurev-arplant-083123053039
AT5G18600	ROXY10/GRXS2	10.1186/s12870-018-1512-1
AT4G15700	ROXY11/GRXS3	10.1186/s12870-018-1512-1
AT4G15690	ROXY12/GRXS5	10.1186/s12870-018-1512-1
AT4G15680	ROXY13/GRXS4	10.1186/s12870-018-1512-1
AT4G15670	ROXY14/GRXS7	10.1186/s12870-018-1512-1
AT4G15660	ROXY15/GRXS8	10.1186/s12870-018-1512-1
AT1G03020	ROXY16/GRXS1	10.1186/s12870-018-1512-1
AT3G62930	ROXY17/GRXS6	10.1186/s12870-018-1512-1
AT1G28480	ROXY19/GRXC9	10.1186/s12870-018-1512-1
AT5G11930	ROXY20/GRXC10	10.1186/s12870-018-1512-1
AT4G33040	ROXY21/GRXC6	10.1186/s12870-018-1512-1
AT1G25550	NIGT1.1	10.1105/tpc.19.00748
AT1G68670	NIGT1.2	10.1105/tpc.19.00748
AT3G25790	NIGT1.3	10.1038/s41467-018-03832-6
AT1G13300	NIGT1.4	10.1105/tpc.19.00748
AT5G10030	TGA4	10.1105/tpc.19.00748
AT1G77920	TGA7	10.1038/s41477-025-02052-3
AT5G67420	LBD37	10.1105/tpc.19.00748
AT3G49940	LBD38	10.1105/tpc.19.00748
AT4G37540	LBD39	10.1105/tpc.109.067041
AT5G63160	BT1	10.1146/annurev-arplant-083123053039
AT3G48360	BT2	10.1146/annurev-arplant-083123053039
AT1G56650	PAP1	10.1038/s41467-018-03832-6
AT1G66390	PAP2	10.1038/s41467-018-03832-6
AT5G65210	TGA1	10.1105/tpc.19.00748
AT4G35270	NLP2	10.1093/plcell/koad025
AT4G38340	NLP3	10.1038/s41467-018-03832-6
AT1G20640	NLP4	10.1038/s41467-018-03832-6
AT1G76350	NLP5	10.1038/s41467-018-03832-6
AT4G24020	NLP7	10.1105/tpc.19.00748
AT5G23040	CDF1	10.1105/tpc.19.00748
AT2G22200	ERF056	10.1105/tpc.19.00748
AT5G10970	–	10.1105/tpc.19.00748
AT3G16870	GATA17	10.1105/tpc.19.00748
AT1G66140	ZFP4	10.1105/tpc.19.00748
AT1G13260	RAV1	10.1105/tpc.19.00748
AT5G15830	bZIP3	10.1105/tpc.19.00748
AT2G22430	HB6	10.1105/tpc.19.00748
AT5G57660	COL5	10.1105/tpc.19.00748
AT5G62020	HSFB2A	10.1105/tpc.19.00748
AT4G39780	ERF060	10.1105/tpc.19.00748
AT3G17609	HYH	10.1105/tpc.19.00748
AT5G58900	DIV1	10.1105/tpc.19.00748
AT2G33550	ASR3	10.1105/tpc.19.00748
AT1G04880	HMGBD15	10.1105/tpc.19.00748
AT1G09540	MYB61	10.1105/tpc.19.00748
AT1G35560	TCP23	10.1105/tpc.19.00748
AT5G49450	bZIP1	10.1105/tpc.19.00748
AT1G64530	NLP6	10.1105/tpc.19.00748
AT4G16141	GATA17L	10.1105/tpc.19.00748
AT4G37790	HAT22	10.1105/tpc.19.00748
AT5G07680	NAC080	10.1105/tpc.19.00748
AT1G69490	NAP	10.1105/tpc.19.00748
AT2G40750	WRKY54	10.1105/tpc.19.00748
AT4G31800	WRKY18	10.1105/tpc.19.00748
AT5G47230	ERF5	10.1105/tpc.19.00748
AT1G76880	DF1	10.1105/tpc.19.00748
AT2G46830	CCA1	10.1105/tpc.19.00748
AT2G42280	FBH4	10.1105/tpc.19.00748
AT4G36540	BEE2	10.1105/tpc.19.00748
AT3G60320	NRG2	10.1105/tpc.19.00748
AT3G27010	TCP20	10.1105/tpc.19.00748
AT3G18990	VRN1	10.1105/tpc.19.00748
AT4G27950	CRF4	10.1105/tpc.19.00748
AT5G08790	ATAF2	10.1105/tpc.19.00748
AT5G47660	GTL1L	10.1105/tpc.19.00748
AT5G56930	C3H65	10.1105/tpc.19.00748
AT4G14465	AHL20	10.1105/tpc.19.00748
AT3G45060	NRT2.6	10.1105/tpc.19.00748
AT1G08090	NRT2.1	10.1105/tpc.19.00748
AT1G12940	NRT2.5	10.1105/tpc.19.00748
AT1G08100	NRT2.2	10.1105/tpc.19.00748
AT1G12110	NRT1.1	10.1105/tpc.19.00748
AT3G24300	AMT1;3	10.1105/tpc.19.00748
AT5G14570	NRT2.7	10.1105/tpc.19.00748
AT4G13510	AMT1;1	10.1105/tpc.19.00748
AT2G38290	AMT2	10.1105/tpc.19.00748
AT4G21680	NRT1.8	10.1105/tpc.19.00748
AT1G69850	NRT1.2	10.1105/tpc.19.00748
AT4G28700	AMT1;4	10.1105/tpc.19.00748
AT5G60770	NRT2.4	10.1105/tpc.19.00748
AT1G77760	NIA1	10.1105/tpc.19.00748
AT1G37130	NIA2	10.1105/tpc.19.00748
AT2G15620	NIR1	10.1105/tpc.19.00748
AT5G17330	GAD	10.1105/tpc.19.00748
AT3G53180	NodGS	10.1105/tpc.19.00748
AT3G60120	GLU2	10.1105/tpc.19.00748
AT2G02000	GAD3	10.1105/tpc.19.00748
AT5G06200	ASP4	10.1105/tpc.19.00748
AT1G48470	GLN1;5	10.1105/tpc.19.00748
AT5G53460	GLT1	10.1105/tpc.19.00748
AT4G37670	GS2	10.1105/tpc.19.00748
AT5G19550	ASP2	10.1105/tpc.19.00748
AT5G16570	GLN1;4	10.1105/tpc.19.00748
AT5G11520	ASP3	10.1105/tpc.19.00748
AT5G07440	GDH2	10.1105/tpc.19.00748
AT2G30970	ASP1	10.1105/tpc.19.00748
AT2G02010	GAD4	10.1105/tpc.19.00748
AT1G65960	GAD2	10.1105/tpc.19.00748
AT4G33680	AGD2	10.1105/tpc.19.00748
AT4G31990	ASP5	10.1105/tpc.19.00748
AT3G47340	ASN1	10.1105/tpc.19.00748
AT4G21120	AAT1	10.1105/tpc.19.00748
AT5G18170	GDH1	10.1105/tpc.19.00748
AT3G17820	GLN1.3	10.1105/tpc.19.00748
AT1G66200	GSR2	10.1105/tpc.19.00748
AT3G03910	GDH3	10.1105/tpc.19.00748
AT5G10240	ASN3	10.1105/tpc.19.00748
AT2G13810	ALD1	10.1105/tpc.19.00748
AT5G65010	ASN2	10.1105/tpc.19.00748
AT5G04140	GLU1	10.1105/tpc.19.00748
AT5G37600	GSR1	10.1105/tpc.19.00748
