## supplementary Table 5 for "A tunable receptor separates root barrier formation from nutrient signaling through ligand-perception states"

### Sheet: Lotus
	Acronym	Gifu v1.3	MG20 v3.0	Reference
	LjMYB36	LotjaGi4g1v0298100	Lj4g3v2079370	This study
	LjSGN1	LotjaGi2g1v0345700	Lj2g3v1550090	This study
	LjSGN3	LotjaGi4g1v0018600	Lj4g3v0189790	This study
	LjCASP1	LotjaGi5g1v0100000		This study
	LjCASP2	LotjaGi5g1v0102500		This study
	LjCASP4	LotjaGi5g1v0099800		This study
	LjPER64	LotjaGi5g1v0003500		This study
	LjESB1	LotjaGi2g1v0368200		This study
	LjMYB41	LotjaGi3g1v0439100		This study
	LjRALPH	LotjaGi2g1v0021100		This study
	LjGPAT5	LotjaGi1g1v0088200		This study
	LjFACT	LotjaGi1g1v0336200		This study

### Sheet: Arabidopsis
	Acronym	TAIR10
	CASP1	AT2G36100
	CASP2	AT3G11550
	CASP4	AT5G06200
	PER64	AT5G42180
	ESB1	AT2G28670
	MYB41	AT4G28110
	RALPH	AT5G23190
	GPAT5	AT3G11430
	FACT	AT5G63560
	NRT1.1	AT1G12110
	NRT2.1	AT1G08090
	AMT1.2	AT1G64780
	AMT1.3	AT3G24300
	GLN1.1	AT5G37600
	CEPD2	AT2G47880
	CEPDL2	AT3G62960
	ROXY20	AT5G11930
	ROXY21	AT4G33040
	NLP2	AT4G35270
	NLP4	AT1G20640
	NLP5	AT1G76350
	NLP8	AT2G43500
	TGA7	AT1G77920
	LBD37	AT5G67420
	LBD38	AT3G49940
	LBD39	AT4G37540
